# Identification of bacteriophage genome sequences with representation learning

**DOI:** 10.1101/2021.09.25.461359

**Authors:** Zeheng Bai, Yao-zhong Zhang, Satoru Miyano, Rui Yamaguchi, Kosuke Fujimoto, Satoshi Uematsu, Seiya Imoto

## Abstract

**Motivation:** Bacteriophages/Phages are the viruses that infect and replicate within bacteria and archaea, and rich in human body. To investigate the relationship between phages and microbial communities, the identification of phages from metagenome sequences is the first step. Currently, there are two main methods for identifying phages: database-based (alignment-based) methods and alignment-free methods. Database-based methods typically use a large number of sequences as references; alignment-free methods usually learn the features of the sequences with machine learning and deep learning models.

**Results:** We propose INHERIT which uses a deep representation learning model to integrate both database-based and alignment-free methods, combining the strengths of both. Pre-training is used as an alternative way of acquiring knowledge representations from existing databases, while the BERT-style deep learning framework retains the advantage of alignment-free methods. We compare INHERIT with four existing methods on a third-party benchmark dataset. Our experiments show that INHERIT achieves a better performance with the F1-score of 0.9932. In addition, we find that pre-training two species separately helps the non-alignment deep learning model make more accurate predictions.

**Availability:** The codes of INHERIT are now available in: https://github.com/Celestial-Bai/INHERIT.

**Supplementary information:** Supplementary data are available at *BioRxiv* online.
