## Supplementary material for "Identification of bacteriophage genome sequences with representation learning": Confusion Matrix.xlsx

### Sheet: Sequence Level
	Predict	DNABERT		INHERIT (w/o pre-train)		INHERIT
Reference		Bacteria	Phages	Bacteria	Phages	Bacteria	Phages
Bacteria		41	2	42	1	41	2
Phages		205	2438	197	2446	28	2615

### Sheet: Segment Level
	Predict	DNABERT		INHERIT (w/o pre-train)		INHERIT
Reference		Bacteria	Phages	Bacteria	Phages	Bacteria	Phages
Bacteria		165093	23056	170542	17607	177424	10725
Phages		22166	163955	19533	166588	6523	179598
